# Genomic Resources of Broomcorn Millet: Demonstration and Application of a High-throughput BAC Mapping Pipeline

**DOI:** 10.1101/2020.11.19.389643

**Authors:** Wei Xu, Mengjie Liang, Xue Yang, Hao Wang, Meizhong Luo

## Abstract

**Background:** With high-efficient water-use and drought tolerance, broomcorn millet has emerged as a candidate for food security. To promote its research process for molecular breeding and functional research, a comprehensive genome resource is of great importance.

**Results:** Herein, we constructed a BAC library for broomcorn millet, generated BAC end sequences based on the clone-array pooled shotgun sequencing strategy and Illumina sequencing technology, and integrated BAC clones into genome by a novel pipeline for BAC end profiling. The BAC library is consisted of 76,023 clones with an average insert length of 123.48 Kb, covering about 9.9-fold of the 850 Mb genome. Of 9,216 clones tested using our pipeline, 8,262 clones were mapped on the broomcorn millet cultivar longmi4 genome. These mapped clones covered 308 of the 829 gaps left by the genome. To our knowledge, this is the only BAC resource for broomcorn millet.

**Conclusions:** We constructed a high-quality BAC libraray for broomcorn millet and designed a novel pipeline for BAC end profiling. BAC clones can be browsed and obtained from our website (http://eightstarsbio.com/gresource/JBrowse-1.16.5/index.html). The high-quality BAC clones mapped on genome in this study will provide a powerful genomic resource for genome gap filling, complex segment sequencing, FISH, functional research, and genetic engineering of broomcorn millet.
