## Additional file 2 for "Genomic Resources of Broomcorn Millet: Demonstration and Application of a High-throughput BAC Mapping Pipeline"

### Sheet: 96-index
index oligo ID	Index oligo sequence (5'-3'; lower case: index)	index sequence (5'-3')	index length [bases]	pools
1	CAAGCAGAAGACGGCATACGAGATatcatatGTGACTGGAGTTCAGACGTGTGCTCTTCCGATCT	ATATGAT	7	X01, Y01
2	CAAGCAGAAGACGGCATACGAGATgcgtaccGTGACTGGAGTTCAGACGTGTGCTCTTCCGATCT	GGTACGC	7	X02, Y02
3	CAAGCAGAAGACGGCATACGAGATcgttcttGTGACTGGAGTTCAGACGTGTGCTCTTCCGATCT	AAGAACG	7	X03, Y03
4	CAAGCAGAAGACGGCATACGAGATtcaacggGTGACTGGAGTTCAGACGTGTGCTCTTCCGATCT	CCGTTGA	7	X04, Y04
5	CAAGCAGAAGACGGCATACGAGATgattgctGTGACTGGAGTTCAGACGTGTGCTCTTCCGATCT	AGCAATC	7	X05, Y05
6	CAAGCAGAAGACGGCATACGAGATacggagcGTGACTGGAGTTCAGACGTGTGCTCTTCCGATCT	GCTCCGT	7	X06, Y06
7	CAAGCAGAAGACGGCATACGAGATagagttgGTGACTGGAGTTCAGACGTGTGCTCTTCCGATCT	CAACTCT	7	X07, Y07
8	CAAGCAGAAGACGGCATACGAGATggagtctGTGACTGGAGTTCAGACGTGTGCTCTTCCGATCT	AGACTCC	7	X08, Y08
9	CAAGCAGAAGACGGCATACGAGATaagatagGTGACTGGAGTTCAGACGTGTGCTCTTCCGATCT	CTATCTT	7	X09, Y09
10	CAAGCAGAAGACGGCATACGAGATactgcttGTGACTGGAGTTCAGACGTGTGCTCTTCCGATCT	AAGCAGT	7	X10, Y10
11	CAAGCAGAAGACGGCATACGAGATcgttaggGTGACTGGAGTTCAGACGTGTGCTCTTCCGATCT	CCTAACG	7	X11, Y11
12	CAAGCAGAAGACGGCATACGAGATttatgatGTGACTGGAGTTCAGACGTGTGCTCTTCCGATCT	ATCATAA	7	X12, Y12
13	CAAGCAGAAGACGGCATACGAGATgttatcaGTGACTGGAGTTCAGACGTGTGCTCTTCCGATCT	TGATAAC	7	X13, Y13
14	CAAGCAGAAGACGGCATACGAGATtaggagaGTGACTGGAGTTCAGACGTGTGCTCTTCCGATCT	TCTCCTA	7	X14, Y14
15	CAAGCAGAAGACGGCATACGAGATtgctctgGTGACTGGAGTTCAGACGTGTGCTCTTCCGATCT	CAGAGCA	7	X15, Y15
16	CAAGCAGAAGACGGCATACGAGATaatagcgGTGACTGGAGTTCAGACGTGTGCTCTTCCGATCT	CGCTATT	7	X16, Y16
17	CAAGCAGAAGACGGCATACGAGATgacgatcGTGACTGGAGTTCAGACGTGTGCTCTTCCGATCT	GATCGTC	7	X17, Y17
18	CAAGCAGAAGACGGCATACGAGATctgccgtGTGACTGGAGTTCAGACGTGTGCTCTTCCGATCT	ACGGCAG	7	X18, Y18
19	CAAGCAGAAGACGGCATACGAGATatcggtcGTGACTGGAGTTCAGACGTGTGCTCTTCCGATCT	GACCGAT	7	X19, Y19
20	CAAGCAGAAGACGGCATACGAGATcgcaagtGTGACTGGAGTTCAGACGTGTGCTCTTCCGATCT	ACTTGCG	7	X20, Y20
21	CAAGCAGAAGACGGCATACGAGATggcttacGTGACTGGAGTTCAGACGTGTGCTCTTCCGATCT	GTAAGCC	7	X21, Y21
22	CAAGCAGAAGACGGCATACGAGATgcatggcGTGACTGGAGTTCAGACGTGTGCTCTTCCGATCT	GCCATGC	7	X22, Y22
23	CAAGCAGAAGACGGCATACGAGATacgtccgGTGACTGGAGTTCAGACGTGTGCTCTTCCGATCT	CGGACGT	7	X23, Y23
24	CAAGCAGAAGACGGCATACGAGATtactcgcGTGACTGGAGTTCAGACGTGTGCTCTTCCGATCT	GCGAGTA	7	X24, Y24
25	CAAGCAGAAGACGGCATACGAGATtccgcgtGTGACTGGAGTTCAGACGTGTGCTCTTCCGATCT	ACGCGGA	7	X25, Y25
26	CAAGCAGAAGACGGCATACGAGATacgcttcGTGACTGGAGTTCAGACGTGTGCTCTTCCGATCT	GAAGCGT	7	X26, Y26
27	CAAGCAGAAGACGGCATACGAGATagttaccGTGACTGGAGTTCAGACGTGTGCTCTTCCGATCT	GGTAACT	7	X27, Y27
28	CAAGCAGAAGACGGCATACGAGATctatattGTGACTGGAGTTCAGACGTGTGCTCTTCCGATCT	AATATAG	7	X28, Y28
29	CAAGCAGAAGACGGCATACGAGATggcgaggGTGACTGGAGTTCAGACGTGTGCTCTTCCGATCT	CCTCGCC	7	X29, Y29
30	CAAGCAGAAGACGGCATACGAGATctattaaGTGACTGGAGTTCAGACGTGTGCTCTTCCGATCT	TTAATAG	7	X30, Y30
31	CAAGCAGAAGACGGCATACGAGATgcttcggGTGACTGGAGTTCAGACGTGTGCTCTTCCGATCT	CCGAAGC	7	X31, Y31
32	CAAGCAGAAGACGGCATACGAGATataacgaGTGACTGGAGTTCAGACGTGTGCTCTTCCGATCT	TCGTTAT	7	X32, Y32
33	CAAGCAGAAGACGGCATACGAGATcagagccGTGACTGGAGTTCAGACGTGTGCTCTTCCGATCT	GGCTCTG	7	X33, Y33
34	CAAGCAGAAGACGGCATACGAGATttccaagGTGACTGGAGTTCAGACGTGTGCTCTTCCGATCT	CTTGGAA	7	X34, Y34
35	CAAGCAGAAGACGGCATACGAGATagcttcaGTGACTGGAGTTCAGACGTGTGCTCTTCCGATCT	TGAAGCT	7	X35, Y35
36	CAAGCAGAAGACGGCATACGAGATgtcaaccGTGACTGGAGTTCAGACGTGTGCTCTTCCGATCT	GGTTGAC	7	X36, Y36
37	CAAGCAGAAGACGGCATACGAGATatggcggGTGACTGGAGTTCAGACGTGTGCTCTTCCGATCT	CCGCCAT	7	X37, Y37
38	CAAGCAGAAGACGGCATACGAGATctctggtGTGACTGGAGTTCAGACGTGTGCTCTTCCGATCT	ACCAGAG	7	X38, Y38
39	CAAGCAGAAGACGGCATACGAGATtctcagcGTGACTGGAGTTCAGACGTGTGCTCTTCCGATCT	GCTGAGA	7	X39, Y39
40	CAAGCAGAAGACGGCATACGAGATgcgaaggGTGACTGGAGTTCAGACGTGTGCTCTTCCGATCT	CCTTCGC	7	X40, Y40
41	CAAGCAGAAGACGGCATACGAGATaggccagGTGACTGGAGTTCAGACGTGTGCTCTTCCGATCT	CTGGCCT	7	X41, Y41
42	CAAGCAGAAGACGGCATACGAGATccttgcgGTGACTGGAGTTCAGACGTGTGCTCTTCCGATCT	CGCAAGG	7	X42, Y42
43	CAAGCAGAAGACGGCATACGAGATtctctcaGTGACTGGAGTTCAGACGTGTGCTCTTCCGATCT	TGAGAGA	7	X43, Y43
44	CAAGCAGAAGACGGCATACGAGATgaatcttGTGACTGGAGTTCAGACGTGTGCTCTTCCGATCT	AAGATTC	7	X44, Y44
45	CAAGCAGAAGACGGCATACGAGATaaccgatGTGACTGGAGTTCAGACGTGTGCTCTTCCGATCT	ATCGGTT	7	X45, Y45
46	CAAGCAGAAGACGGCATACGAGATggctcgtGTGACTGGAGTTCAGACGTGTGCTCTTCCGATCT	ACGAGCC	7	X46, Y46
47	CAAGCAGAAGACGGCATACGAGATgtatccaGTGACTGGAGTTCAGACGTGTGCTCTTCCGATCT	TGGATAC	7	X47, Y47
48	CAAGCAGAAGACGGCATACGAGATctggaatGTGACTGGAGTTCAGACGTGTGCTCTTCCGATCT	ATTCCAG	7	X48, Y48
49	CAAGCAGAAGACGGCATACGAGATaatgagtGTGACTGGAGTTCAGACGTGTGCTCTTCCGATCT	ACTCATT	7	X49, Y49
50	CAAGCAGAAGACGGCATACGAGATataagctGTGACTGGAGTTCAGACGTGTGCTCTTCCGATCT	AGCTTAT	7	X50, Y50
51	CAAGCAGAAGACGGCATACGAGATagatcgcGTGACTGGAGTTCAGACGTGTGCTCTTCCGATCT	GCGATCT	7	X51, Y51
52	CAAGCAGAAGACGGCATACGAGATactggagGTGACTGGAGTTCAGACGTGTGCTCTTCCGATCT	CTCCAGT	7	X52, Y52
53	CAAGCAGAAGACGGCATACGAGATtaagttcGTGACTGGAGTTCAGACGTGTGCTCTTCCGATCT	GAACTTA	7	X53, Y53
54	CAAGCAGAAGACGGCATACGAGATctcgcctGTGACTGGAGTTCAGACGTGTGCTCTTCCGATCT	AGGCGAG	7	X54, Y54
55	CAAGCAGAAGACGGCATACGAGATatctgagGTGACTGGAGTTCAGACGTGTGCTCTTCCGATCT	CTCAGAT	7	X55, Y55
56	CAAGCAGAAGACGGCATACGAGATtcgtcttGTGACTGGAGTTCAGACGTGTGCTCTTCCGATCT	AAGACGA	7	X56, Y56
57	CAAGCAGAAGACGGCATACGAGATgtcagttGTGACTGGAGTTCAGACGTGTGCTCTTCCGATCT	AACTGAC	7	X57, Y57
58	CAAGCAGAAGACGGCATACGAGATgttactcGTGACTGGAGTTCAGACGTGTGCTCTTCCGATCT	GAGTAAC	7	X58, Y58
59	CAAGCAGAAGACGGCATACGAGATgtctatgGTGACTGGAGTTCAGACGTGTGCTCTTCCGATCT	CATAGAC	7	X59, Y59
60	CAAGCAGAAGACGGCATACGAGATccgtagtGTGACTGGAGTTCAGACGTGTGCTCTTCCGATCT	ACTACGG	7	X60, Y60
61	CAAGCAGAAGACGGCATACGAGATgctagccGTGACTGGAGTTCAGACGTGTGCTCTTCCGATCT	GGCTAGC	7	X61, Y61
62	CAAGCAGAAGACGGCATACGAGATctcatggGTGACTGGAGTTCAGACGTGTGCTCTTCCGATCT	CCATGAG	7	X62, Y62
63	CAAGCAGAAGACGGCATACGAGATaaccagcGTGACTGGAGTTCAGACGTGTGCTCTTCCGATCT	GCTGGTT	7	X63, Y63
64	CAAGCAGAAGACGGCATACGAGATctactctGTGACTGGAGTTCAGACGTGTGCTCTTCCGATCT	AGAGTAG	7	X64, Y64
65	CAAGCAGAAGACGGCATACGAGATgttgataGTGACTGGAGTTCAGACGTGTGCTCTTCCGATCT	TATCAAC	7	X65, Y65
66	CAAGCAGAAGACGGCATACGAGATgtacgtcGTGACTGGAGTTCAGACGTGTGCTCTTCCGATCT	GACGTAC	7	X66, Y66
67	CAAGCAGAAGACGGCATACGAGATgaagtagGTGACTGGAGTTCAGACGTGTGCTCTTCCGATCT	CTACTTC	7	X67, Y67
68	CAAGCAGAAGACGGCATACGAGATccgaccaGTGACTGGAGTTCAGACGTGTGCTCTTCCGATCT	TGGTCGG	7	X68, Y68
69	CAAGCAGAAGACGGCATACGAGATatggtctGTGACTGGAGTTCAGACGTGTGCTCTTCCGATCT	AGACCAT	7	X69, Y69
70	CAAGCAGAAGACGGCATACGAGATgttcggaGTGACTGGAGTTCAGACGTGTGCTCTTCCGATCT	TCCGAAC	7	X70, Y70
71	CAAGCAGAAGACGGCATACGAGATcaacctcGTGACTGGAGTTCAGACGTGTGCTCTTCCGATCT	GAGGTTG	7	X71, Y71
72	CAAGCAGAAGACGGCATACGAGATactcataGTGACTGGAGTTCAGACGTGTGCTCTTCCGATCT	TATGAGT	7	X72, Y72
73	CAAGCAGAAGACGGCATACGAGATaacgaagGTGACTGGAGTTCAGACGTGTGCTCTTCCGATCT	CTTCGTT	7	X73, Y73
74	CAAGCAGAAGACGGCATACGAGATcggacggGTGACTGGAGTTCAGACGTGTGCTCTTCCGATCT	CCGTCCG	7	X74, Y74
75	CAAGCAGAAGACGGCATACGAGATtaacgttGTGACTGGAGTTCAGACGTGTGCTCTTCCGATCT	AACGTTA	7	X75, Y75
76	CAAGCAGAAGACGGCATACGAGATaatatgcGTGACTGGAGTTCAGACGTGTGCTCTTCCGATCT	GCATATT	7	X76, Y76
77	CAAGCAGAAGACGGCATACGAGATtgcggttGTGACTGGAGTTCAGACGTGTGCTCTTCCGATCT	AACCGCA	7	X77, Y77
78	CAAGCAGAAGACGGCATACGAGATtatggatGTGACTGGAGTTCAGACGTGTGCTCTTCCGATCT	ATCCATA	7	X78, Y78
79	CAAGCAGAAGACGGCATACGAGATcgatgagGTGACTGGAGTTCAGACGTGTGCTCTTCCGATCT	CTCATCG	7	X79, Y79
80	CAAGCAGAAGACGGCATACGAGATaacgcgaGTGACTGGAGTTCAGACGTGTGCTCTTCCGATCT	TCGCGTT	7	X80, Y80
81	CAAGCAGAAGACGGCATACGAGATggtcaagGTGACTGGAGTTCAGACGTGTGCTCTTCCGATCT	CTTGACC	7	X81, Y81
82	CAAGCAGAAGACGGCATACGAGATcagctatGTGACTGGAGTTCAGACGTGTGCTCTTCCGATCT	ATAGCTG	7	X82, Y82
83	CAAGCAGAAGACGGCATACGAGATaggaacgGTGACTGGAGTTCAGACGTGTGCTCTTCCGATCT	CGTTCCT	7	X83, Y83
84	CAAGCAGAAGACGGCATACGAGATtgaggcgGTGACTGGAGTTCAGACGTGTGCTCTTCCGATCT	CGCCTCA	7	X84, Y84
85	CAAGCAGAAGACGGCATACGAGATtcgattgGTGACTGGAGTTCAGACGTGTGCTCTTCCGATCT	CAATCGA	7	X85, Y85
86	CAAGCAGAAGACGGCATACGAGATcgagcgtGTGACTGGAGTTCAGACGTGTGCTCTTCCGATCT	ACGCTCG	7	X86, Y86
87	CAAGCAGAAGACGGCATACGAGATttgcctgGTGACTGGAGTTCAGACGTGTGCTCTTCCGATCT	CAGGCAA	7	X87, Y87
88	CAAGCAGAAGACGGCATACGAGATagtctctGTGACTGGAGTTCAGACGTGTGCTCTTCCGATCT	AGAGACT	7	X88, Y88
89	CAAGCAGAAGACGGCATACGAGATaccaattGTGACTGGAGTTCAGACGTGTGCTCTTCCGATCT	AATTGGT	7	X89, Y89
90	CAAGCAGAAGACGGCATACGAGATattcttgGTGACTGGAGTTCAGACGTGTGCTCTTCCGATCT	CAAGAAT	7	X90, Y90
91	CAAGCAGAAGACGGCATACGAGATatctcttGTGACTGGAGTTCAGACGTGTGCTCTTCCGATCT	AAGAGAT	7	X91, Y91
92	CAAGCAGAAGACGGCATACGAGATtagtcagGTGACTGGAGTTCAGACGTGTGCTCTTCCGATCT	CTGACTA	7	X92, Y92
93	CAAGCAGAAGACGGCATACGAGATcaggcttGTGACTGGAGTTCAGACGTGTGCTCTTCCGATCT	AAGCCTG	7	X93, Y93
94	CAAGCAGAAGACGGCATACGAGATttcgttgGTGACTGGAGTTCAGACGTGTGCTCTTCCGATCT	CAACGAA	7	X94, Y94
95	CAAGCAGAAGACGGCATACGAGATccaacttGTGACTGGAGTTCAGACGTGTGCTCTTCCGATCT	AAGTTGG	7	X95, Y95
96	CAAGCAGAAGACGGCATACGAGATatgcgttGTGACTGGAGTTCAGACGTGTGCTCTTCCGATCT	AACGCAT	7	X96, Y96
